# Metal speciation and bioavailability in microbial growth media

**DOI:** 10.1101/2025.10.04.680470

**Authors:** Apar Prasad, Everett L. Shock

## Abstract

Microbial growth in both natural environments and artificial media is strongly influenced by metal speciation, which can be quantitatively modeled for a given chemical composition. Despite its importance, metal speciation is rarely incorporated into the design of microbial growth experiments, often leading to misinterpretations of metal bioavailability and toxicity. In this study, we revisit two historical microbial investigations: one that drew inaccurate conclusions due to the absence of speciation calculations, and another that relied on flawed assumptions about metal speciation. Through targeted recalculations, we demonstrate how these oversights impacted the interpretation of metal–microbe interactions including the applicability of the free ion activity model (FIAM). Additionally, we perform metal speciation analyses for a bacterial growth medium to illustrate how speciation can clarify distinctions between ‘stimulatory’ and ‘non-essential’ metals. Further simulations were conducted for six DSMZ-listed microbial media and six chemical variants of a representative medium, using estimated stability constants where experimental data were unavailable. Collectively, this work underscores the value of integrating metal speciation calculations into microbial research to improve the accuracy of conclusions regarding metal bioavailability and toxicity.
