## Supplementary material for "Metal speciation and bioavailability in microbial growth media": https://data.mendeley.com/datasets/4rv5vfbgcg/1

### Sheet: Sheet1
Thermodynamic data for oxine (HL0) complexes					Thermodynamic data for NTA (H3L0) complexes					Thermodynamic data for EDTA (H4L0) complexes					Thermodynamic data for Chloride (L-1) complexes					Thermodynamic data for Sulfate (L-1) complexes
Metal Ion (M)	Reaction	logK	Reference		Metal Ion (M)	Reaction	logK	Reference		Metal Ion (M)	Reaction	logK	Reference		Metal Ion (M)	Reaction	logK	Reference		Metal Ion (M)	Reaction	logK	Reference
H+	H + L = HL	9.82	Nasanen 1951		H+	H + L = HL	10.334	Hughes & Martell 1956		H+	H + L = HL	11.14	Schwarzenbach & Ackermann 1947		Ca+2	M + L = ML	-0.7	Sverjensky et al. 1997		Ca+2	M + L = ML	2.31	Sverjensky et al. 1997
	H + HL = H2L	4.92	Nasanen 1951			H + HL = H2L	2.94	Hughes & Martell 1956			H + HL = H2L	6.81	Schwarzenbach & Ackermann 1947			M + 2L = ML2	-0.64	Sverjensky et al. 1997		Co+2	M + L = ML	0.04	Wagman et al. 1982
Ca+2	M + L = ML	3.27	Nasanen 1951			H + H2L = H3L	1.65	Hughes & Martell 1956			H + H2L = H3L	3.09	Schwarzenbach & Ackermann 1947		Co+2	M + L = ML	0.15	Naumov et al. 1974		Cu+2	M + L = ML	2.36	Sverjensky et al. 1997
Cu+2	M + L = ML	12.39	Fresco & Frieser 1964		Ca+2	M + L = ML	7.72	Schwarzenbach et al. 1949			H + H3L = H4L	2.19	Schwarzenbach & Ackermann 1947		Cu+2	M + L = ML	0.4	Wagman et al. 1982		Fe+3	M + L = ML	4.04	Mattoo 1959
	M + 2L = ML2	23.52	Fresco & Frieser 1964			M + 2L = ML2	9.43	Anderegg 1964		Cd+2	M + L = ML	18.29	Schwarzenbach & Freitag 1951			M + 2L = ML2	0.16	Wagman et al. 1982		Mg+2	M + L = ML	2.23	Sverjensky et al. 1997
Mg+2	M + L = ML	4.84	Nasanen 1952		Cd+2	M + L = ML	11.12	Schwarzenbach & Gut 1956			ML + H = MHL	3.32	Schwarzenbach et al. 1954		Fe+3	M + L = ML	1.48	Rabinowitch & Stockmayer 1942		Mn+2	M + L = ML	2.36	Sverjensky et al. 1997
Zn+2	M + L = ML	8.56	Fresco & Frieser 1964			M + 2L = ML2	15.04	Anderegg 1964		Co+2	M + L = ML	17.86	Schwarzenbach & Freitag 1951			M + 2L = ML2	2.13	Rabinowitch & Stockmayer 1942		Zn+2	M + L = ML	2.3	Wagman et al. 1982
	M + 2L = ML2	16.42	Fresco & Frieser 1964			MOHL + H = ML + H2O	11.67	Israeli et al. 1971			ML + H = MHL	3.19	Schwarzenbach et al. 1954		Mg+2	M + L = ML	-0.13	Sverjensky et al. 1997
					Co+2	M + L = ML	11.69	Stary 1963		Cu+2	M + L = ML	20.06	Schwarzenbach & Freitag 1951		Mn+2	M + L = ML	0.31	Sverjensky et al. 1997
						M + 2L = ML2	14.95	Stary 1963			ML + H = MHL	3.18	Baumann 1974		Zn+2	M + L = ML	0.2	Sverjensky et al. 1997
						MOHL + H = ML + H2O	11.28	Israeli et al. 1971		Fe+3	M + L = ML	27.56	Schwarzenbach & Heller 1951			M + 2L = ML2	0.25	Sverjensky et al. 1997
					Cu+2	M + L = ML	14.27	Stary 1963			ML + H = MHL	1.49	Beck & Görög 1960			M + 3L = ML3	-0.02	Sverjensky et al. 1997
						M + 2L = ML2	18.05	Anderegg 1964			ML + OH = MLOH	6.22	Schwarzenbach & Heller 1951			M + 4L = ML4	0.86	Sverjensky et al. 1997
						ML + OH = MLOH	4.18	Israeli et al. 1971			2MLOH = (MLOH)2	1.12	Gustafson & Martell 1963
						ML + H = MHL	1.8	Israeli & Cecchetti 1968		Mn+2	M + L = ML	15.16	Schwarzenbach & Freitag 1951
					Fe+3	M + L = ML	17.68	Stary 1963			ML + H = MHL	3.19	Schwarzenbach et al. 1954
						M + 2L = ML2	26.07	Stary 1963		Na+	M + L = ML	2.57	Schwarzenbach & Ackermann 1947
						MOHL + H = ML + H2O	4.3	Morin & Scharff 1973		Zn+2	M + L = ML	17.86	Schwarzenbach & Freitag 1951
						M(OH)2L + H = M + MOHL + H2O	8.22	Schwarzenbach & Heller 1951			ML + H = MHL	3.19	Schwarzenbach et al. 1954
						2MOHL = (MOHL)2	3.52	Gustafson & Martell 1963
						(MOHL)2. + 2H = (ML)2 + 2H2O	7.06	Schwarzenbach & Heller 1951
					Ga+3	M + L = ML	17.9	Harris & Martell 1976
						M + 2L = ML2	28.5	Harris & Martell 1976
						M + L + H2O = MLOH + H	13.5	Harris & Martell 1976
						M + L + 2H2O = ML(OH)2 + 2H	5.44	Harris & Martell 1976
					K+	M + L = ML	1.29	Anderegg 1967
					Mg+2	M + L = ML	6.5	Hughes & Martell 1956
					Mn+2	M + L = ML	8.573	Hughes & Martell 1956
						M + 2L = ML2	11.56	Anderegg 1964
					Na+	M + L = ML	1.9	Irving & da Silva 1963
					Zn+2	M + L = ML	11.97	Schwarzenbach & Gut 1956
						M + 2L = ML2	14.86	Anderegg 1964
						MOHL + H = ML + H2O	10.48	Israeli et al. 1971
